# Integrative *PTEN* Enhancer Discovery Reveals a New Model of Enhancer Organization

**DOI:** 10.1101/2023.09.20.558459

**Authors:** Christian G. Cerda-Smith, Haley M. Hutchinson, Annie Liu, Viraat Y. Goel, Corriene Sept, Holly Kim, Salvador Casaní-Galdón, Katherine G. Burkman, Christopher F. Bassil, Anders S. Hansen, Martin J. Aryee, Sarah E. Johnstone, Christine E. Eyler, Kris C. Wood

## Abstract

Enhancers possess both structural elements mediating promoter looping and functional elements mediating gene expression. Traditional models of enhancer-mediated gene regulation imply genomic overlap or immediate adjacency of these elements. We test this model by combining densely-tiled CRISPRa screening with nucleosome-resolution Region Capture Micro-C topology analysis. Using this integrated approach, we comprehensively define the *cis*-regulatory landscape for the tumor suppressor *PTEN*, identifying and validating 10 distinct enhancers and defining their 3D spatial organization. Unexpectedly, we identify several long-range functional enhancers whose promoter proximity is facilitated by chromatin loop anchors several kilobases away, and demonstrate that accounting for this spatial separation improves the computational prediction of validated enhancers. Thus, we propose a new model of enhancer organization incorporating spatial separation of essential functional and structural components.
