## Supplementary Table 1 for "Integrative *PTEN* Enhancer Discovery Reveals a New Model of Enhancer Organization"

### Sheet: Table 4 - ENCODE
Sample	Description	ENCODE#	Figures	Reference
DNase-Seq, HCT116	Chromatin accessibility	ENCFF516HMS; ENCFF642EWP; ENCFF912FSU; ENCFF284GHT	1, 2	ENCODE Project Consortium., An integrated encyclopedia of DNA elements in the human genome. Nature 2012 Sep 6;489(7414):57-74. PMID: 22955616
DNase-Seq, CACO2	Chromatin accessibility	ENCFF344FJL; ENCFF222ILJ; ENCFF806LJF; ENCFF758XVT	2	ENCODE Project Consortium., An integrated encyclopedia of DNA elements in the human genome. Nature 2012 Sep 6;489(7414):57-74. PMID: 22955616
DNase-Seq, LOVO	Chromatin accessibility	ENCFF878VCL; ENCFF076LXU; ENCFF586BVY; ENCFF144CJT	2	ENCODE Project Consortium., An integrated encyclopedia of DNA elements in the human genome. Nature 2012 Sep 6;489(7414):57-74. PMID: 22955616
DNase-Seq, SW480	Chromatin accessibility	ENCFF875YFD; ENCFF134GBS; ENCFF862DFB; ENCFF044QJS	2	ENCODE Project Consortium., An integrated encyclopedia of DNA elements in the human genome. Nature 2012 Sep 6;489(7414):57-74. PMID: 22955616
DNase-Seq, RKO	Chromatin accessibility	ENCFF368YDO; ENCFF873AGI; ENCFF978ZYD ENCFF119ZND	2	ENCODE Project Consortium., An integrated encyclopedia of DNA elements in the human genome. Nature 2012 Sep 6;489(7414):57-74. PMID: 22955616
ChIP, H3K27ac	Histone marker, enhancers	ENCFF997CJQ; ENCFF899XEF	1, 2, 3, 4, S2, S4	ENCODE Project Consortium., An integrated encyclopedia of DNA elements in the human genome. Nature 2012 Sep 6;489(7414):57-74. PMID: 22955616
ChIP, H3K4me1	Histone marker, enhancers	ENCFF182EJH; ENCFF931YSQ	1, 2, 3, 4, S2, S5	ENCODE Project Consortium., An integrated encyclopedia of DNA elements in the human genome. Nature 2012 Sep 6;489(7414):57-74. PMID: 22955616
ChIP, CTCF	Architectural protein, loop extrusion factor	ENCFF469NQU; ENCFF970MXD	1, 2, 3, 4, S2, S6	ENCODE Project Consortium., An integrated encyclopedia of DNA elements in the human genome. Nature 2012 Sep 6;489(7414):57-74. PMID: 22955616
ChIP, RAD21	Architectural protein, loop extrusion factor	ENCFF027QAE; ENCFF391AAM	1, 3, 4, S2, S7	ENCODE Project Consortium., An integrated encyclopedia of DNA elements in the human genome. Nature 2012 Sep 6;489(7414):57-74. PMID: 22955616
ChIP, JUND	Transcription factor	ENCFF199BDI	2	ENCODE Project Consortium., An integrated encyclopedia of DNA elements in the human genome. Nature 2012 Sep 6;489(7414):57-74. PMID: 22955616
ChIP, YY1	Architectural protein, transcription factor	ENCFF869DGH	2	ENCODE Project Consortium., An integrated encyclopedia of DNA elements in the human genome. Nature 2012 Sep 6;489(7414):57-74. PMID: 22955616
ChIP, FOSL1	Transcription factor	ENCFF603NIU	2	ENCODE Project Consortium., An integrated encyclopedia of DNA elements in the human genome. Nature 2012 Sep 6;489(7414):57-74. PMID: 22955616
ChIP, SP1	Transcription factor	ENCFF587ZMX	2	ENCODE Project Consortium., An integrated encyclopedia of DNA elements in the human genome. Nature 2012 Sep 6;489(7414):57-74. PMID: 22955616
ChIP, TCF7L2	Transcription factor	ENCFF443KWH	2	ENCODE Project Consortium., An integrated encyclopedia of DNA elements in the human genome. Nature 2012 Sep 6;489(7414):57-74. PMID: 22955616
ChIP, SRF	Transcription factor	ENCFF340QKS	2	ENCODE Project Consortium., An integrated encyclopedia of DNA elements in the human genome. Nature 2012 Sep 6;489(7414):57-74. PMID: 22955616
ChIP, CBX3	Repressive chromatin factor	ENCFF768ZFK	2	ENCODE Project Consortium., An integrated encyclopedia of DNA elements in the human genome. Nature 2012 Sep 6;489(7414):57-74. PMID: 22955616
ChIP, POLR2AphosphoS5	Transcription	ENCFF530MWF	2, S4	ENCODE Project Consortium., An integrated encyclopedia of DNA elements in the human genome. Nature 2012 Sep 6;489(7414):57-74. PMID: 22955616
Hi-C, HCT116	Chromatin Conformation Capture		1, S2	Rao, S. S. P. et al. Cohesin Loss Eliminates All Loop Domains. Cell 171, 305-320.e24 (2017).
