## Supplementary Table 2 for "Integrative *PTEN* Enhancer Discovery Reveals a New Model of Enhancer Organization"

### Sheet: Table S5 - sgRNAs
CRISPRa Hit	Targeted DHS	sgRNA ID	Primer Sequence (5'-3')
H1	282	sgRNA_282__34 FWD	CACCGCGCCGGAAGCGTTCTCTCCC
H1	282	sgRNA_282__34 rev	AAACGGGAGAGAACGCTTCCGGCGC
H2	285	sgRNA_285__6 FWD	CACCGAGTAAGTACCTCCCCTTTCA
H2	285	sgRNA_285__6 rev	AAACTGAAAGGGGAGGTACTTACTC
H3	286	sgRNA_286__9 FWD	CACCGGTGAGTACTCTACCAGAGGA
H3	286	sgRNA_286__9 rev	AAACTCCTCTGGTAGAGTACTCACC
H4	289	sgRNA_289__4 FWD	CACCGGGGACTGCCTTGGTATATGC
H4	289	sgRNA_289__4 rev	AAACGCATATACCAAGGCAGTCCCC
H5	291	sgRNA_291__17 FWD	CACCGTACAGTCAGCACCTTCATCA
H5	291	sgRNA_291__17 rev	AAACTGATGAAGGTGCTGACTGTAC
H6	292	sgRNA_292__1_FWD	CACCGAGCCGGATGGAAGTACTTGG
H6	292	sgRNA_292__1_rev	AAACCCAAGTACTTCCATCCGGCTC
P1	293	sgRNA_293__214 FWD	CACCGTGCCTCCGGAGCTATCACTG
P1	293	sgRNA_293__214 rev	AAACCAGTGATAGCTCCGGAGGCAC
P2	293	sgRNA_293__252 FWD	CACCGTGCGCTCAGTTCTCTCCTCT
P2	293	sgRNA_293__252 rev	AAACAGAGGAGAGAACTGAGCGCAC
H7	311	sgRNA_311__1 FWD	CACCGAAGACTCACTACCTGATTAA
H7	311	sgRNA_311__1 rev	AAACTTAATCAGGTAGTGAGTCTTC
H8	322	sgRNA_322__5 FWD	CACCGACAGAGTTCTACCATTGCCA
H8	322	sgRNA_322__5 rev	AAACTGGCAATGGTAGAACTCTGTC
H9	323	sgRNA_323__22_FWD	CACCGGGTAGATTTGGATGGAACAT
H9	323	sgRNA_323__22_rev	AAACATGTTCCATCCAAATCTACCC
H10	324	sgRNA_324__6 FWD	CACCGCTTCTCCGAGAAGAGATGCA
H10	324	sgRNA_324__6 rev	AAACTGCATCTCTTCTCGGAGAAGC
H11	345	sgRNA_345__12 FWD	CACCGGCAACATGTCAGCTTAGGAG
H11	345	sgRNA_345__12 rev	AAACCTCCTAAGCTGACATGTTGCC
H12	362	sgRNA_362__10_FWD	CACCGGCCTCCTGTGCATACTCTAT
H12	362	sgRNA_362__10_rev	AAACATAGAGTATGCACAGGAGGCC
A12	364	sgRNA_364__11 FWD	CACCGGTATGCATTCTCACTAGATA
A12	364	sgRNA_364__11 rev	AAACTATCTAGTGAGAATGCATACC
H13	370	sgRNA_370__31 FWD	CACCGATACCCCAGGGGTAAAGTAA
H13	370	sgRNA_370__31 rev	AAACTTACTTTACCCCTGGGGTATC
U1	9	sgRNA_9__7 FWD	CACCGCTGTCCCCCTAGCCATGACT
U1	9	sgRNA_9__7 rev	AAACAGTCATGGCTAGGGGGACAGC
D1	608	sgRNA_608__17 FWD	CACCGTGCAAAGTGTAACAGTTAGA
D1	608	sgRNA_608__17 rev	AAACTCTAACTGTTACACTTTGCAC
C1	N/A	sgRNA_CTRL_Chr 1 FWD	CACCGAGCGCCAGAGCGCGAGAGCG
C1	N/A	sgRNA_CTRL_Chr 1 rev	AAACCGCTCTCGCGCTCTGGCGCTC
NT	N/A	sgRNA_CTRL_PROT_216444.5145 FWD	CACCGGACGGCATACCGGTCGTCCG
NT	N/A	sgRNA_CTRL_PROT_216444.5145 rev	AAACCGGACGACCGGTATGCCGTCC
